# Polarized Desmosome and Hemidesmosome Shedding via Exosomes is an Early Indicator of Outer Blood-Retina Barrier Dysfunction

**DOI:** 10.1101/2023.06.12.544677

**Authors:** Belinda J. Hernandez, Nikolai P. Skiba, Karolina Plößl, Madison Strain, Daniel Grigsby, Una Kelly, Martha A. Cady, Vikram Manocha, Arvydas Maminishkis, TeddiJo Watkins, Sheldon S. Miller, Allison Ashley-Koch, W. Daniel Stamer, Bernhard H.F. Weber, Catherine Bowes Rickman, Mikael Klingeborn

## Abstract

The retinal pigmented epithelium (RPE) constitutes the outer blood-retinal barrier, enables photoreceptor function of the eye, and is constantly exposed to oxidative stress. As such, dysfunction of the RPE underlies pathology leading to development of age-related macular degeneration (AMD), the leading cause of vision loss among the elderly in industrialized nations. A major responsibility of the RPE is to process photoreceptor outer segments, which relies on the proper functioning of its endocytic pathways and endosomal trafficking. Exosomes and other extracellular vesicles from RPE are an essential part of these pathways and may be early indicators of cellular stress. To test the role of exosomes that may underlie the early stages of AMD, we used a polarized primary RPE cell culture model under chronic subtoxic oxidative stress. Unbiased proteomic analyses of highly purified basolateral exosomes from oxidatively stressed RPE cultures revealed changes in proteins involved in epithelial barrier integrity. There were also significant changes in proteins accumulating in the basal-side sub-RPE extracellular matrix during oxidative stress, that could be prevented with an inhibitor of exosome release. Thus, chronic subtoxic oxidative stress in primary RPE cultures induces changes in exosome content, including basal-side specific desmosome and hemidesmosome shedding via exosomes. These findings provide novel biomarkers of early cellular dysfunction and opportunity for therapeutic intervention in age-related retinal diseases, (e.g., AMD) and broadly from blood-CNS barriers in other neurodegenerative diseases.
