## Supplementary material for "Polarized Desmosome and Hemidesmosome Shedding via Exosomes is an Early Indicator of Outer Blood-Retina Barrier Dysfunction": Table S8

### Sheet: H2O2 enrichment
8-10-20 Pig late (wks 3 & 4) basal exosomes control versus H2O2, Set 1
90 min gradient MeCN, Top20, AGC3e6,NCE30
Progenesis: sens -5, RT=0.05, charge 2-5, Uniprot_pig 2018 database, Mascot min score-15, mass error,10 ppm
										Normalized abundance			H2O2/Ctrl
Accession	Peptide count	Unique peptides	Confidence score	Max fold change	Highest mean condition	Lowest mean condition	Mass	Description	Gene name	Control	H2O2		ratio
F10A1_HUMAN	1	1	25.18	702.821	H2O2	control	41477	Hsc70-interacting protein OS=Homo sapiens OX=9606 GN=ST13 PE=1 SV=2	ST13	14.9308	10493.7		702.821
BASP1_HUMAN	1	1	54.5	Infinity	H2O2	control	22680	Brain acid soluble protein 1 OS=Homo sapiens OX=9606 GN=BASP1 PE=1 SV=2	BASP1	1	542.07		542.07
VAT1L_HUMAN	1	1	54.12	147.896	H2O2	control	46212	Synaptic vesicle membrane protein VAT-1 homolog-like OS=Homo sapiens OX=9606 GN=VAT1L PE=1 SV=2	VAT1L	742.685	109840		147.896
IST1_HUMAN	1	1	40.59	Infinity	H2O2	control	39897	IST1 homolog OS=Homo sapiens OX=9606 GN=IST1 PE=1 SV=1	IST1	1	117.382		117.382
DSG1_HUMAN	1	1	50.68	Infinity	H2O2	control	114702	Desmoglein-1 OS=Homo sapiens OX=9606 GN=DSG1 PE=1 SV=2	DSG1	1	90.8796		90.8796
IGLC2_HUMAN;IGLC1_HUMAN	3	3	128.6	73.042	H2O2	control	11458	Immunoglobulin lambda constant 2 OS=Homo sapiens OX=9606 GN=IGLC2 PE=1 SV=1	IGLC2	2170.49	158537		73.042
PLP2_HUMAN	1	1	31.38	57.5279	H2O2	control	17022	Proteolipid protein 2 OS=Homo sapiens OX=9606 GN=PLP2 PE=1 SV=1	PLP2	1802.97	103721		57.5279
GNAL_HUMAN	1	1	43.72	33.7437	H2O2	control	44794	Guanine nucleotide-binding protein G(olf) subunit alpha OS=Homo sapiens OX=9606 GN=GNAL PE=1 SV=1	GNAL	4245.67	143265		33.7437
NHRF1_HUMAN	1	1	31.16	24.9582	H2O2	control	39130	Na(+)/H(+) exchange regulatory cofactor NHE-RF1 OS=Homo sapiens OX=9606 GN=SLC9A3R1 PE=1 SV=4	NHERF1/SLC9A3R1	3273.22	81693.7		24.9582
PRDX4_HUMAN	1	1	41.83	21.2742	H2O2	control	30749	Peroxiredoxin-4 OS=Homo sapiens OX=9606 GN=PRDX4 PE=1 SV=1	PRDX4	1802.14	38339.3		21.2742
LDHB_HUMAN	1	1	31.84	17.5023	H2O2	control	36900	L-lactate dehydrogenase B chain OS=Homo sapiens OX=9606 GN=LDHB PE=1 SV=2	LDHB	3662.22	64097.2		17.5023
MOES_HUMAN	1	1	47.74	15.3956	H2O2	control	67892	Moesin OS=Homo sapiens OX=9606 GN=MSN PE=1 SV=3	MSN	7903.2	121675		15.3956
AXA2L_HUMAN	3	3	145.76	12.1444	H2O2	control	38806	Putative annexin A2-like protein OS=Homo sapiens OX=9606 GN=ANXA2P2 PE=5 SV=2	ANXA2P2	1854.83	22525.8		12.1444
COF1_HUMAN	1	1	57.76	11.4591	H2O2	control	18719	Cofilin-1 OS=Homo sapiens OX=9606 GN=CFL1 PE=1 SV=3	CFL1	493.89	5659.54		11.4591
RAP1A_HUMAN	1	1	47.26	10.6365	H2O2	control	21316	Ras-related protein Rap-1A OS=Homo sapiens OX=9606 GN=RAP1A PE=1 SV=1	RAP1A	10936.6	116327		10.6365
EF1A1_HUMAN	3	3	102.97	10.5014	H2O2	control	50451	Elongation factor 1-alpha 1 OS=Homo sapiens OX=9606 GN=EEF1A1 PE=1 SV=1	EEF1A1	16501.6	173289		10.5014
5NTD_HUMAN	1	1	27.66	9.28083	H2O2	control	63898	5'-nucleotidase OS=Homo sapiens OX=9606 GN=NT5E PE=1 SV=1	NT5E	7240.63	67199		9.28083
COSA1_HUMAN	1	1	28.66	9.26251	H2O2	control	117440	Collagen alpha-1(XXVIII) chain OS=Homo sapiens OX=9606 GN=COL28A1 PE=2 SV=2	COL28A1	1715.76	15892.2		9.26251
ITB1_HUMAN;ITB6_HUMAN	5	5	273.56	8.91338	H2O2	control	91664	Integrin beta-1 OS=Homo sapiens OX=9606 GN=ITGB1 PE=1 SV=2	ITGB1	69146.9	616332		8.91338
XPP3_HUMAN	1	1	32.74	8.61233	H2O2	control	57624	Xaa-Pro aminopeptidase 3 OS=Homo sapiens OX=9606 GN=XPNPEP3 PE=1 SV=1	XPNPEP3	6720.77	57881.5		8.61233
ALDOA_HUMAN	1	1	44.18	8.4261	H2O2	control	39851	Fructose-bisphosphate aldolase A OS=Homo sapiens OX=9606 GN=ALDOA PE=1 SV=2	ALDOA	5953.57	50165.4		8.4261
ITA3_HUMAN	1	1	29.99	8.31122	H2O2	control	117735	Integrin alpha-3 OS=Homo sapiens OX=9606 GN=ITGA3 PE=1 SV=5	ITGA3	5433.76	45161.2		8.31122
ACTB_HUMAN;ACTA_HUMAN;POTEE_HUMAN;ACTBM_HUMAN;POTEJ_HUMAN	11	11	492.55	6.25664	H2O2	control	42052	Actin, cytoplasmic 1 OS=Homo sapiens OX=9606 GN=ACTB PE=1 SV=1	ACTB	430108	2.69103e+06		6.25664
TBA1A_HUMAN	1	1	35.07	5.99128	H2O2	control	50788	Tubulin alpha-1A chain OS=Homo sapiens OX=9606 GN=TUBA1A PE=1 SV=1	TUBA1A	16313.2	97737.3		5.99128
LDHA_HUMAN	1	1	31.28	5.985	H2O2	control	36950	L-lactate dehydrogenase A chain OS=Homo sapiens OX=9606 GN=LDHA PE=1 SV=2	LDHA	3873.88	23185.2		5.985
PRDX1_HUMAN	1	1	31.04	5.52266	H2O2	control	22324	Peroxiredoxin-1 OS=Homo sapiens OX=9606 GN=PRDX1 PE=1 SV=1	PRDX1	12490.6	68981.2		5.52266
GELS_HUMAN	1	1	41.28	5.34857	H2O2	control	86043	Gelsolin OS=Homo sapiens OX=9606 GN=GSN PE=1 SV=1	GSN	12899	68991.3		5.34857
AT1A1_HUMAN;AT1A3_HUMAN	5	5	227.51	5.24121	H2O2	control	114135	Sodium/potassium-transporting ATPase subunit alpha-1 OS=Homo sapiens OX=9606 GN=ATP1A1 PE=1 SV=1	ATP1A1	160163	839448		5.24121
MFGM_HUMAN	2	2	85.22	4.61033	H2O2	control	43876	Lactadherin OS=Homo sapiens OX=9606 GN=MFGE8 PE=1 SV=3	MFGE8	48673.2	224400		4.61033
LV208_HUMAN	1	1	26.07	3.81294	H2O2	control	12488	Immunoglobulin lambda variable 2-8 OS=Homo sapiens OX=9606 GN=IGLV2-8 PE=1 SV=2	IGLV2-8	596.831	2275.68		3.81294
CHM4B_HUMAN	1	1	89.48	3.50034	H2O2	control	24935	Charged multivesicular body protein 4b OS=Homo sapiens OX=9606 GN=CHMP4B PE=1 SV=1	CHMP4B	863.569	3022.78		3.50034
ITA7_HUMAN	1	1	65.12	3.41193	H2O2	control	130121	Integrin alpha-7 OS=Homo sapiens OX=9606 GN=ITGA7 PE=1 SV=3	ITGA7	40282	137439		3.41193
CO4A_HUMAN	2	2	80.26	3.15264	H2O2	control	194261	Complement C4-A OS=Homo sapiens OX=9606 GN=C4A PE=1 SV=2	C4A	15505.8	48884.1		3.15264
SDCB1_HUMAN	4	4	168.77	2.87857	H2O2	control	32595	Syntenin-1 OS=Homo sapiens OX=9606 GN=SDCBP PE=1 SV=1	SDCBP	158747	456963		2.87857
K2C5_HUMAN	9	9	365.62	2.75681	H2O2	control	62568	Keratin, type II cytoskeletal 5 OS=Homo sapiens OX=9606 GN=KRT5 PE=1 SV=3	KRT5	169803	468115		2.75681
XP32_HUMAN	1	1	27.71	2.70934	H2O2	control	28557	Skin-specific protein 32 OS=Homo sapiens OX=9606 GN=XP32 PE=1 SV=1	XP32	5696.45	15433.6		2.70934
KVD11_HUMAN	1	1	52.31	2.67043	H2O2	control	12731	Immunoglobulin kappa variable 3D-11 OS=Homo sapiens OX=9606 GN=IGKV3D-11 PE=3 SV=6	IGKV3D-11	256576	685168		2.67043
IGLL5_HUMAN	1	1	41.27	2.48979	H2O2	control	23391	Immunoglobulin lambda-like polypeptide 5 OS=Homo sapiens OX=9606 GN=IGLL5 PE=2 SV=2	IGLL5	227278	565875		2.48979
K1C9_HUMAN	10	10	500.59	2.48532	H2O2	control	62255	Keratin, type I cytoskeletal 9 OS=Homo sapiens OX=9606 GN=KRT9 PE=1 SV=3	KRT9	587379	1.45982e+06		2.48532
IGHG1_HUMAN	4	4	219.02	2.47556	H2O2	control	36596	Immunoglobulin heavy constant gamma 1 OS=Homo sapiens OX=9606 GN=IGHG1 PE=1 SV=1	IGHG1	9.46146e+06	2.34224e+07		2.47556
AKP13_HUMAN	1	1	30.38	2.39119	H2O2	control	310381	A-kinase anchor protein 13 OS=Homo sapiens OX=9606 GN=AKAP13 PE=1 SV=2	AKAP13	264590	632685		2.39119
SORCN_HUMAN	1	1	28.11	2.38024	H2O2	control	21947	Sorcin OS=Homo sapiens OX=9606 GN=SRI PE=1 SV=1	SRI	5436.18	12939.4		2.38024
HEMO_HUMAN	2	2	85.45	2.12925	H2O2	control	52385	Hemopexin OS=Homo sapiens OX=9606 GN=HPX PE=1 SV=2	HPX	182185	387918		2.12925
GP1BA_HUMAN	1	1	29.76	2.09728	H2O2	control	72008	Platelet glycoprotein Ib alpha chain OS=Homo sapiens OX=9606 GN=GP1BA PE=1 SV=2	GP1BA	11038.7	23151.1		2.09728
HBA_HUMAN;HBAZ_HUMAN	3	3	108.48	2.08933	H2O2	control	15305	Hemoglobin subunit alpha OS=Homo sapiens OX=9606 GN=HBA1 PE=1 SV=2	HBA1	109784	229375		2.08933
KV320_HUMAN	1	1	56.57	1.94783	H2O2	control	12663	Immunoglobulin kappa variable 3-20 OS=Homo sapiens OX=9606 GN=IGKV3-20 PE=1 SV=2	IGKV3-20	348430	678682		1.94783
K2C1_HUMAN	13	13	761.43	1.93081	H2O2	control	66170	Keratin, type II cytoskeletal 1 OS=Homo sapiens OX=9606 GN=KRT1 PE=1 SV=6	KRT1	1.5507e+06	2.99411e+06		1.93081
IGJ_HUMAN	1	1	62.12	1.89893	H2O2	control	18543	Immunoglobulin J chain OS=Homo sapiens OX=9606 GN=JCHAIN PE=1 SV=4	JCHAIN	9947.29	18889.2		1.89893
KVD07_HUMAN	1	1	55.07	1.8962	H2O2	control	13254	Immunoglobulin kappa variable 3D-7 OS=Homo sapiens OX=9606 GN=IGKV3D-7 PE=3 SV=5	IGKV3D-7	445399	844565		1.8962
GAPR1_HUMAN	1	1	75.89	1.84865	H2O2	control	17322	Golgi-associated plant pathogenesis-related protein 1 OS=Homo sapiens OX=9606 GN=GLIPR2 PE=1 SV=3	GLIPR2	15854.8	29309.9		1.84865
GTR1_HUMAN	2	2	95.85	1.8387	H2O2	control	54391	Solute carrier family 2, facilitated glucose transporter member 1 OS=Homo sapiens OX=9606 GN=SLC2A1 PE=1 SV=2	SLC2A1	1.04656e+06	1.92431e+06		1.8387
C1QC_HUMAN	3	3	104.4	1.69221	H2O2	control	25985	Complement C1q subcomponent subunit C OS=Homo sapiens OX=9606 GN=C1QC PE=1 SV=3	C1QC	110778	187460		1.69221
DESP_HUMAN	2	2	69.63	1.69122	H2O2	control	334021	Desmoplakin OS=Homo sapiens OX=9606 GN=DSP PE=1 SV=3	DSP	9466.95	16010.7		1.69122
FIBG_HUMAN	4	4	200.01	1.66982	H2O2	control	52106	Fibrinogen gamma chain OS=Homo sapiens OX=9606 GN=FGG PE=1 SV=3	FGG	155684	259963		1.66982
HS71A_HUMAN	3	3	125.6	1.64739	H2O2	control	70294	Heat shock 70 kDa protein 1A OS=Homo sapiens OX=9606 GN=HSPA1A PE=1 SV=1	HSPA1A	102524	168896		1.64739
IGHG2_HUMAN;UBN1_HUMAN	5	5	209.45	1.64511	H2O2	control	36505	Immunoglobulin heavy constant gamma 2 OS=Homo sapiens OX=9606 GN=IGHG2 PE=1 SV=2	IGHG2	1.10613e+06	1.81971e+06		1.64511
APOB_HUMAN	2	2	64.87	1.64157	H2O2	control	516651	Apolipoprotein B-100 OS=Homo sapiens OX=9606 GN=APOB PE=1 SV=2	APOB	131286	215515		1.64157
EDIL3_HUMAN	3	3	99.74	1.56805	H2O2	control	55098	EGF-like repeat and discoidin I-like domain-containing protein 3 OS=Homo sapiens OX=9606 GN=EDIL3 PE=1 SV=1	EDIL3	28286.5	44354.6		1.56805
PDC6I_HUMAN	3	3	93.36	1.54904	H2O2	control	96590	Programmed cell death 6-interacting protein (ALIX)	PDCD6IP	104420	161750		1.54904
KVD24_HUMAN	1	1	41.95	1.52578	H2O2	control	13128	Probable non-functional immunoglobulin kappa variable 2D-24 OS=Homo sapiens OX=9606 GN=IGKV2D-24 PE=5 SV=1	IGKV2D-24	9595.33	14640.4		1.52578
ITIH1_HUMAN	2	2	80.75	1.4764	H2O2	control	101782	Inter-alpha-trypsin inhibitor heavy chain H1 OS=Homo sapiens OX=9606 GN=ITIH1 PE=1 SV=3	ITIH1	127253	187877		1.4764
LV147_HUMAN	1	1	42.95	1.4291	H2O2	control	12447	Immunoglobulin lambda variable 1-47 OS=Homo sapiens OX=9606 GN=IGLV1-47 PE=1 SV=2	IGLV1-47	7817.77	11172.4		1.4291
ITAV_HUMAN	1	1	46.89	1.40855	H2O2	control	117048	Integrin alpha-V OS=Homo sapiens OX=9606 GN=ITGAV PE=1 SV=2	ITGAV	125.883	177.313		1.40855
HV307_HUMAN;HV313_HUMAN;HV309_HUMAN;HV316_HUMAN	3	3	131.86	1.39936	H2O2	control	13105	Immunoglobulin heavy variable 3-7 OS=Homo sapiens OX=9606 GN=IGHV3-7 PE=1 SV=2	IGHV3-7	74659.8	104476		1.39936
K22E_HUMAN;K22O_HUMAN;K2C3_HUMAN;K2C79_HUMAN;K2C8_HUMAN;K2C4_HUMAN;K2C75_HUMAN	20	20	1035	1.39211	H2O2	control	65678	Keratin, type II cytoskeletal 2 epidermal OS=Homo sapiens OX=9606 GN=KRT2 PE=1 SV=2	KRT2	1.63049e+06	2.26983e+06		1.39211
IGHM_HUMAN	7	7	281.34	1.38247	H2O2	control	50093	Immunoglobulin heavy constant mu OS=Homo sapiens OX=9606 GN=IGHM PE=1 SV=4	IGHM	1.35804e+06	1.87744e+06		1.38247
HV118_HUMAN;HV102_HUMAN	2	2	67.52	1.35428	H2O2	control	12926	Immunoglobulin heavy variable 1-18 OS=Homo sapiens OX=9606 GN=IGHV1-18 PE=3 SV=1	IGHV1-18	33620.4	45531.5		1.35428
KVD13_HUMAN	1	1	69.41	1.3252	H2O2	control	12732	Immunoglobulin kappa variable 1D-13 OS=Homo sapiens OX=9606 GN=IGKV1D-13 PE=3 SV=1	IGKV1D-13	89097.3	118072		1.3252
ITIH2_HUMAN	4	4	158.35	1.29657	H2O2	control	106853	Inter-alpha-trypsin inhibitor heavy chain H2 OS=Homo sapiens OX=9606 GN=ITIH2 PE=1 SV=2	ITIH2	346799	449649		1.29657
FIBA_HUMAN	10	10	376.54	1.28095	H2O2	control	95656	Fibrinogen alpha chain OS=Homo sapiens OX=9606 GN=FGA PE=1 SV=2	FGA	728190	932777		1.28095
HV5X1_HUMAN	1	1	59.39	1.2754	H2O2	control	12935	Immunoglobulin heavy variable 5-10-1 OS=Homo sapiens OX=9606 GN=IGHV5-10-1 PE=3 SV=1	IGHV5-10-1	152746	194813		1.2754
CHM1B_HUMAN	1	1	39.93	1.2627	H2O2	control	22152	Charged multivesicular body protein 1b OS=Homo sapiens OX=9606 GN=CHMP1B PE=1 SV=1	CHMP1B	18961.8	23942.9		1.2627
HSP7C_HUMAN;HSP72_HUMAN;HS71L_HUMAN;BIP_HUMAN	6	6	222.83	1.26265	H2O2	control	71082	Heat shock cognate 71 kDa protein OS=Homo sapiens OX=9606 GN=HSPA8 PE=1 SV=1	HSPA8	449127	567089		1.26265
FIBB_HUMAN	2	2	118.05	1.19987	H2O2	control	56577	Fibrinogen beta chain OS=Homo sapiens OX=9606 GN=FGB PE=1 SV=2	FGB	440721	528809		1.19987
CO3_HUMAN;MET18_HUMAN	13	13	611.3	1.19617	H2O2	control	188569	Complement C3 OS=Homo sapiens OX=9606 GN=C3 PE=1 SV=2	C3	884876	1.05846e+06		1.19617
IGHA1_HUMAN	1	1	68.14	1.18869	H2O2	control	38486	Immunoglobulin heavy constant alpha 1 OS=Homo sapiens OX=9606 GN=IGHA1 PE=1 SV=2	IGHA1	166102	197444		1.18869
APOH_HUMAN	1	1	38.12	1.18333	H2O2	control	39584	Beta-2-glycoprotein 1 OS=Homo sapiens OX=9606 GN=APOH PE=1 SV=3	APOH	87038.9	102995		1.18333
FINC_HUMAN	1	1	43.9	1.17718	H2O2	control	275742	Fibronectin OS=Homo sapiens OX=9606 GN=FN1 PE=1 SV=5	FN1	112832	132823		1.17718
HEP2_HUMAN	2	2	71.36	1.15642	H2O2	control	57205	Heparin cofactor 2 OS=Homo sapiens OX=9606 GN=SERPIND1 PE=1 SV=3	SERPIND1	53185.5	61504.6		1.15642
TRFE_HUMAN;TRFL_HUMAN	10	10	478.79	1.14022	H2O2	control	79294	Serotransferrin OS=Homo sapiens OX=9606 GN=TF PE=1 SV=3	TF	1.14316e+06	1.30345e+06		1.14022
KVD08_HUMAN	1	1	34.23	1.08987	H2O2	control	13056	Immunoglobulin kappa variable 1D-8 OS=Homo sapiens OX=9606 GN=IGKV1D-8 PE=3 SV=6	IGKV1D-8	91385.1	99598.3		1.08987
ANT3_HUMAN	1	1	39.17	1.08093	H2O2	control	53025	Antithrombin-III OS=Homo sapiens OX=9606 GN=SERPINC1 PE=1 SV=1	SERPINC1	50908.6	55028.8		1.08093
TAD2B_HUMAN	1	1	33.37	1.02409	H2O2	control	49010	Transcriptional adapter 2-beta OS=Homo sapiens OX=9606 GN=TADA2B PE=1 SV=2	TADA2B	75972.7	77802.7		1.02409
KVD26_HUMAN	1	1	89.3	1.02052	H2O2	control	13403	Immunoglobulin kappa variable 2D-26 OS=Homo sapiens OX=9606 GN=IGKV2D-26 PE=3 SV=1	IGKV2D-26	233311	238099		1.02052
RS27A_HUMAN	1	1	30.81	1.00272	H2O2	control	18296	Ubiquitin-40S ribosomal protein S27a OS=Homo sapiens OX=9606 GN=RPS27A PE=1 SV=2	RPS27A	1637.2	1641.66		1.00272
PLAK_HUMAN	3	3	132.86	1.03532	control	H2O2	82434	Junction plakoglobin OS=Homo sapiens OX=9606 GN=JUP PE=1 SV=3	JUP	3460.73	3342.67		0.965884
VTNC_HUMAN	1	1	27.94	1.03689	control	H2O2	55069	Vitronectin OS=Homo sapiens OX=9606 GN=VTN PE=1 SV=1	VTN	32357.8	31206.7		0.964427
A2MG_HUMAN	4	4	129.85	1.16805	control	H2O2	164613	Alpha-2-macroglobulin OS=Homo sapiens OX=9606 GN=A2M PE=1 SV=3	A2M	235839	201908		0.856127
KPYM_HUMAN	1	1	38.11	1.17257	control	H2O2	58470	Pyruvate kinase PKM OS=Homo sapiens OX=9606 GN=PKM PE=1 SV=4	PKM	35371.9	30166.1		0.852826
K1C10_HUMAN;K1C27_HUMAN;K1C28_HUMAN;K1C12_HUMAN;K1C25_HUMAN;K1C18_HUMAN;K1C26_HUMAN	17	17	883.74	1.17483	control	H2O2	59020	Keratin, type I cytoskeletal 10 OS=Homo sapiens OX=9606 GN=KRT10 PE=1 SV=6	KRT10	1.39221e+06	1.18503e+06		0.851189
CFAB_HUMAN	2	2	82.06	1.17828	control	H2O2	86847	Complement factor B OS=Homo sapiens OX=9606 GN=CFB PE=1 SV=2	CFB	96714	82080.6		0.848694
ALBU_HUMAN	22	22	1155.56	1.29091	control	H2O2	71317	Serum albumin OS=Homo sapiens OX=9606 GN=ALB PE=1 SV=2	ALB	1.81821e+07	1.40848e+07		0.77465
HBB_HUMAN	1	1	31.02	1.32305	control	H2O2	16102	Hemoglobin subunit beta OS=Homo sapiens OX=9606 GN=HBB PE=1 SV=2	HBB	116405	87982.7		0.755832
APOE_HUMAN	2	2	66.88	1.33556	control	H2O2	36246	Apolipoprotein E OS=Homo sapiens OX=9606 GN=APOE PE=1 SV=1	APOE	9278.66	6947.41		0.748751
LV211_HUMAN	2	2	55.59	2.11276	control	H2O2	12807	Immunoglobulin lambda variable 2-11 OS=Homo sapiens OX=9606 GN=IGLV2-11 PE=1 SV=2	IGLV2-11	24502.1	11597.2		0.473315
KAIN_HUMAN	1	1	54.08	2.45349	control	H2O2	48682	Kallistatin OS=Homo sapiens OX=9606 GN=SERPINA4 PE=1 SV=3	SERPINA4	3.41769e+06	1.39299e+06		0.407582
IGHG4_HUMAN	3	3	121.17	2.67438	control	H2O2	36431	Immunoglobulin heavy constant gamma 4 OS=Homo sapiens OX=9606 GN=IGHG4 PE=1 SV=1	IGHG4	4.19515e+06	1.56864e+06		0.373918
A1AT_HUMAN	5	5	186.77	2.73226	control	H2O2	46878	Alpha-1-antitrypsin OS=Homo sapiens OX=9606 GN=SERPINA1 PE=1 SV=3	SERPINA1	4.3565e+06	1.59447e+06		0.365997
CYTM1_HUMAN	1	1	37.21	3.03442	control	H2O2	10966	Cysteine-rich and transmembrane domain-containing protein 1 OS=Homo sapiens OX=9606 GN=CYSTM1 PE=1 SV=1	CYSTM1	269.122	88.6896		0.329552
AT5G1_HUMAN	1	1	84.8	3.6759	control	H2O2	14439	ATP synthase F(0) complex subunit C1, mitochondrial OS=Homo sapiens OX=9606 GN=ATP5MC1 PE=1 SV=2	ATP5MC1	271634	73896		0.272042
MYOME_HUMAN	1	1	34.8	3.75308	control	H2O2	266309	Myomegalin OS=Homo sapiens OX=9606 GN=PDE4DIP PE=1 SV=3	PDE4DIP	1.06113e+06	282737		0.266448
CD109_HUMAN	1	1	43.87	5.26164	control	H2O2	162500	CD109 antigen OS=Homo sapiens OX=9606 GN=CD109 PE=1 SV=2	CD109	3930.03	746.922		0.190055
KV401_HUMAN	1	1	29.3	8.48924	control	H2O2	13486	Immunoglobulin kappa variable 4-1 OS=Homo sapiens OX=9606 GN=IGKV4-1 PE=1 SV=1	IGKV4-1	363.869	42.8624		0.117796
AGRG4_HUMAN	1	1	33.86	18.4956	control	H2O2	335153	Adhesion G-protein coupled receptor G4 OS=Homo sapiens OX=9606 GN=ADGRG4 PE=2 SV=2	ADGRG4	141082	7627.87		0.0540668
ATPB_HUMAN	1	1	60.61	32.0738	control	H2O2	56525	ATP synthase subunit beta, mitochondrial OS=Homo sapiens OX=9606 GN=ATP5F1B PE=1 SV=3	ATP5F1B	63343.5	1974.93		0.0311781
CERU_HUMAN	1	1	58.59	43.0998	control	H2O2	122983	Ceruloplasmin OS=Homo sapiens OX=9606 GN=CP PE=1 SV=1	CP	37179.9	862.646		0.023202
PLM_HUMAN	1	1	47.46	Infinity	control	H2O2	10606	Phospholemman OS=Homo sapiens OX=9606 GN=FXYD1 PE=1 SV=2	FXYD1	216.239	1		0.00462451

### Sheet: H2O2 abundance
8-10-20 Pig late basal exosomes control versus H2O2
90 min gradient MeCN, Top20, AGC3e6,NCE30
Progenesis: sens -5, RT=0.05, charge 2-5, Uniprot_pig 2018 database, Mascot min score-15, mass error,10 ppm
										Normalized abundance			H2O2/Ctrl
Accession	Peptide count	Unique peptides	Confidence score	Max fold change	Highest mean condition	Lowest mean condition	Mass	Description	Gene name	Control	H2O2		ratio
IGHG1_HUMAN	4	4	219.02	2.47556	H2O2	control	36596	Immunoglobulin heavy constant gamma 1 OS=Homo sapiens OX=9606 GN=IGHG1 PE=1 SV=1	IGHG1	9.46146e+06	2.34224e+07		2.47556
ALBU_HUMAN	22	22	1155.56	1.29091	control	H2O2	71317	Serum albumin OS=Homo sapiens OX=9606 GN=ALB PE=1 SV=2	ALB	1.81821e+07	1.40848e+07		0.77465
K2C1_HUMAN	13	13	761.43	1.93081	H2O2	control	66170	Keratin, type II cytoskeletal 1 OS=Homo sapiens OX=9606 GN=KRT1 PE=1 SV=6	KRT1	1.5507e+06	2.99411e+06		1.93081
ACTB_HUMAN;ACTA_HUMAN;POTEE_HUMAN;ACTBM_HUMAN;POTEJ_HUMAN	11	11	492.55	6.25664	H2O2	control	42052	Actin, cytoplasmic 1 OS=Homo sapiens OX=9606 GN=ACTB PE=1 SV=1	ACTB	430108	2.69103e+06		6.25664
K22E_HUMAN;K22O_HUMAN;K2C3_HUMAN;K2C79_HUMAN;K2C8_HUMAN;K2C4_HUMAN;K2C75_HUMAN	20	20	1035	1.39211	H2O2	control	65678	Keratin, type II cytoskeletal 2 epidermal OS=Homo sapiens OX=9606 GN=KRT2 PE=1 SV=2	KRT2	1.63049e+06	2.26983e+06		1.39211
GTR1_HUMAN	2	2	95.85	1.8387	H2O2	control	54391	Solute carrier family 2, facilitated glucose transporter member 1 OS=Homo sapiens OX=9606 GN=SLC2A1 PE=1 SV=2	SLC2A1	1.04656e+06	1.92431e+06		1.8387
IGHM_HUMAN	7	7	281.34	1.38247	H2O2	control	50093	Immunoglobulin heavy constant mu OS=Homo sapiens OX=9606 GN=IGHM PE=1 SV=4	IGHM	1.35804e+06	1.87744e+06		1.38247
IGHG2_HUMAN;UBN1_HUMAN	5	5	209.45	1.64511	H2O2	control	36505	Immunoglobulin heavy constant gamma 2 OS=Homo sapiens OX=9606 GN=IGHG2 PE=1 SV=2	IGHG2	1.10613e+06	1.81971e+06		1.64511
A1AT_HUMAN	5	5	186.77	2.73226	control	H2O2	46878	Alpha-1-antitrypsin OS=Homo sapiens OX=9606 GN=SERPINA1 PE=1 SV=3	SERPINA1	4.3565e+06	1.59447e+06		0.365997
IGHG4_HUMAN	3	3	121.17	2.67438	control	H2O2	36431	Immunoglobulin heavy constant gamma 4 OS=Homo sapiens OX=9606 GN=IGHG4 PE=1 SV=1	IGHG4	4.19515e+06	1.56864e+06		0.373918
K1C9_HUMAN	10	10	500.59	2.48532	H2O2	control	62255	Keratin, type I cytoskeletal 9 OS=Homo sapiens OX=9606 GN=KRT9 PE=1 SV=3	KRT9	587379	1.45982e+06		2.48532
KAIN_HUMAN	1	1	54.08	2.45349	control	H2O2	48682	Kallistatin OS=Homo sapiens OX=9606 GN=SERPINA4 PE=1 SV=3	SERPINA4	3.41769e+06	1.39299e+06		0.407582
TRFE_HUMAN;TRFL_HUMAN	10	10	478.79	1.14022	H2O2	control	79294	Serotransferrin OS=Homo sapiens OX=9606 GN=TF PE=1 SV=3	TF	1.14316e+06	1.30345e+06		1.14022
K1C10_HUMAN;K1C27_HUMAN;K1C28_HUMAN;K1C12_HUMAN;K1C25_HUMAN;K1C18_HUMAN;K1C26_HUMAN	17	17	883.74	1.17483	control	H2O2	59020	Keratin, type I cytoskeletal 10 OS=Homo sapiens OX=9606 GN=KRT10 PE=1 SV=6	KRT10	1.39221e+06	1.18503e+06		0.851189
CO3_HUMAN;MET18_HUMAN	13	13	611.3	1.19617	H2O2	control	188569	Complement C3 OS=Homo sapiens OX=9606 GN=C3 PE=1 SV=2	C3	884876	1.05846e+06		1.19617
FIBA_HUMAN	10	10	376.54	1.28095	H2O2	control	95656	Fibrinogen alpha chain OS=Homo sapiens OX=9606 GN=FGA PE=1 SV=2	FGA	728190	932777		1.28095
KVD07_HUMAN	1	1	55.07	1.8962	H2O2	control	13254	Immunoglobulin kappa variable 3D-7 OS=Homo sapiens OX=9606 GN=IGKV3D-7 PE=3 SV=5	IGKV3D-7	445399	844565		1.8962
AT1A1_HUMAN;AT1A3_HUMAN	5	5	227.51	5.24121	H2O2	control	114135	Sodium/potassium-transporting ATPase subunit alpha-1 OS=Homo sapiens OX=9606 GN=ATP1A1 PE=1 SV=1	ATP1A1	160163	839448		5.24121
KVD11_HUMAN	1	1	52.31	2.67043	H2O2	control	12731	Immunoglobulin kappa variable 3D-11 OS=Homo sapiens OX=9606 GN=IGKV3D-11 PE=3 SV=6	IGKV3D-11	256576	685168		2.67043
KV320_HUMAN	1	1	56.57	1.94783	H2O2	control	12663	Immunoglobulin kappa variable 3-20 OS=Homo sapiens OX=9606 GN=IGKV3-20 PE=1 SV=2	IGKV3-20	348430	678682		1.94783
AKP13_HUMAN	1	1	30.38	2.39119	H2O2	control	310381	A-kinase anchor protein 13 OS=Homo sapiens OX=9606 GN=AKAP13 PE=1 SV=2	AKAP13	264590	632685		2.39119
ITB1_HUMAN;ITB6_HUMAN	5	5	273.56	8.91338	H2O2	control	91664	Integrin beta-1 OS=Homo sapiens OX=9606 GN=ITGB1 PE=1 SV=2	ITGB1	69146.9	616332		8.91338
HSP7C_HUMAN;HSP72_HUMAN;HS71L_HUMAN;BIP_HUMAN	6	6	222.83	1.26265	H2O2	control	71082	Heat shock cognate 71 kDa protein OS=Homo sapiens OX=9606 GN=HSPA8 PE=1 SV=1	HSPA8	449127	567089		1.26265
IGLL5_HUMAN	1	1	41.27	2.48979	H2O2	control	23391	Immunoglobulin lambda-like polypeptide 5 OS=Homo sapiens OX=9606 GN=IGLL5 PE=2 SV=2	IGLL5	227278	565875		2.48979
FIBB_HUMAN	2	2	118.05	1.19987	H2O2	control	56577	Fibrinogen beta chain OS=Homo sapiens OX=9606 GN=FGB PE=1 SV=2	FGB	440721	528809		1.19987
K2C5_HUMAN	9	9	365.62	2.75681	H2O2	control	62568	Keratin, type II cytoskeletal 5 OS=Homo sapiens OX=9606 GN=KRT5 PE=1 SV=3	KRT5	169803	468115		2.75681
SDCB1_HUMAN	4	4	168.77	2.87857	H2O2	control	32595	Syntenin-1 OS=Homo sapiens OX=9606 GN=SDCBP PE=1 SV=1	SDCBP	158747	456963		2.87857
ITIH2_HUMAN	4	4	158.35	1.29657	H2O2	control	106853	Inter-alpha-trypsin inhibitor heavy chain H2 OS=Homo sapiens OX=9606 GN=ITIH2 PE=1 SV=2	ITIH2	346799	449649		1.29657
HEMO_HUMAN	2	2	85.45	2.12925	H2O2	control	52385	Hemopexin OS=Homo sapiens OX=9606 GN=HPX PE=1 SV=2	HPX	182185	387918		2.12925
MYOME_HUMAN	1	1	34.8	3.75308	control	H2O2	266309	Myomegalin OS=Homo sapiens OX=9606 GN=PDE4DIP PE=1 SV=3	PDE4DIP	1.06113e+06	282737		0.266448
FIBG_HUMAN	4	4	200.01	1.66982	H2O2	control	52106	Fibrinogen gamma chain OS=Homo sapiens OX=9606 GN=FGG PE=1 SV=3	FGG	155684	259963		1.66982
KVD26_HUMAN	1	1	89.3	1.02052	H2O2	control	13403	Immunoglobulin kappa variable 2D-26 OS=Homo sapiens OX=9606 GN=IGKV2D-26 PE=3 SV=1	IGKV2D-26	233311	238099		1.02052
HBA_HUMAN;HBAZ_HUMAN	3	3	108.48	2.08933	H2O2	control	15305	Hemoglobin subunit alpha OS=Homo sapiens OX=9606 GN=HBA1 PE=1 SV=2	HBA1	109784	229375		2.08933
MFGM_HUMAN	2	2	85.22	4.61033	H2O2	control	43876	Lactadherin OS=Homo sapiens OX=9606 GN=MFGE8 PE=1 SV=3	MFGE8	48673.2	224400		4.61033
APOB_HUMAN	2	2	64.87	1.64157	H2O2	control	516651	Apolipoprotein B-100 OS=Homo sapiens OX=9606 GN=APOB PE=1 SV=2	APOB	131286	215515		1.64157
A2MG_HUMAN	4	4	129.85	1.16805	control	H2O2	164613	Alpha-2-macroglobulin OS=Homo sapiens OX=9606 GN=A2M PE=1 SV=3	A2M	235839	201908		0.856127
IGHA1_HUMAN	1	1	68.14	1.18869	H2O2	control	38486	Immunoglobulin heavy constant alpha 1 OS=Homo sapiens OX=9606 GN=IGHA1 PE=1 SV=2	IGHA1	166102	197444		1.18869
HV5X1_HUMAN	1	1	59.39	1.2754	H2O2	control	12935	Immunoglobulin heavy variable 5-10-1 OS=Homo sapiens OX=9606 GN=IGHV5-10-1 PE=3 SV=1	IGHV5-10-1	152746	194813		1.2754
ITIH1_HUMAN	2	2	80.75	1.4764	H2O2	control	101782	Inter-alpha-trypsin inhibitor heavy chain H1 OS=Homo sapiens OX=9606 GN=ITIH1 PE=1 SV=3	ITIH1	127253	187877		1.4764
C1QC_HUMAN	3	3	104.4	1.69221	H2O2	control	25985	Complement C1q subcomponent subunit C OS=Homo sapiens OX=9606 GN=C1QC PE=1 SV=3	C1QC	110778	187460		1.69221
EF1A1_HUMAN	3	3	102.97	10.5014	H2O2	control	50451	Elongation factor 1-alpha 1 OS=Homo sapiens OX=9606 GN=EEF1A1 PE=1 SV=1	EEF1A1	16501.6	173289		10.5014
HS71A_HUMAN	3	3	125.6	1.64739	H2O2	control	70294	Heat shock 70 kDa protein 1A OS=Homo sapiens OX=9606 GN=HSPA1A PE=1 SV=1	HSPA1A	102524	168896		1.64739
PDC6I_HUMAN	3	3	93.36	1.54904	H2O2	control	96590	Programmed cell death 6-interacting protein (ALIX)	PDCD6IP	104420	161750		1.54904
IGLC2_HUMAN;IGLC1_HUMAN	3	3	128.6	73.042	H2O2	control	11458	Immunoglobulin lambda constant 2 OS=Homo sapiens OX=9606 GN=IGLC2 PE=1 SV=1	IGLC2	2170.49	158537		73.042
GNAL_HUMAN	1	1	43.72	33.7437	H2O2	control	44794	Guanine nucleotide-binding protein G(olf) subunit alpha OS=Homo sapiens OX=9606 GN=GNAL PE=1 SV=1	GNAL	4245.67	143265		33.7437
ITA7_HUMAN	1	1	65.12	3.41193	H2O2	control	130121	Integrin alpha-7 OS=Homo sapiens OX=9606 GN=ITGA7 PE=1 SV=3	ITGA7	40282	137439		3.41193
FINC_HUMAN	1	1	43.9	1.17718	H2O2	control	275742	Fibronectin OS=Homo sapiens OX=9606 GN=FN1 PE=1 SV=5	FN1	112832	132823		1.17718
MOES_HUMAN	1	1	47.74	15.3956	H2O2	control	67892	Moesin OS=Homo sapiens OX=9606 GN=MSN PE=1 SV=3	MSN	7903.2	121675		15.3956
KVD13_HUMAN	1	1	69.41	1.3252	H2O2	control	12732	Immunoglobulin kappa variable 1D-13 OS=Homo sapiens OX=9606 GN=IGKV1D-13 PE=3 SV=1	IGKV1D-13	89097.3	118072		1.3252
RAP1A_HUMAN	1	1	47.26	10.6365	H2O2	control	21316	Ras-related protein Rap-1A OS=Homo sapiens OX=9606 GN=RAP1A PE=1 SV=1	RAP1A	10936.6	116327		10.6365
VAT1L_HUMAN	1	1	54.12	147.896	H2O2	control	46212	Synaptic vesicle membrane protein VAT-1 homolog-like OS=Homo sapiens OX=9606 GN=VAT1L PE=1 SV=2	VAT1L	742.685	109840		147.896
HV307_HUMAN;HV313_HUMAN;HV309_HUMAN;HV316_HUMAN	3	3	131.86	1.39936	H2O2	control	13105	Immunoglobulin heavy variable 3-7 OS=Homo sapiens OX=9606 GN=IGHV3-7 PE=1 SV=2	IGHV3-7	74659.8	104476		1.39936
PLP2_HUMAN	1	1	31.38	57.5279	H2O2	control	17022	Proteolipid protein 2 OS=Homo sapiens OX=9606 GN=PLP2 PE=1 SV=1	PLP2	1802.97	103721		57.5279
APOH_HUMAN	1	1	38.12	1.18333	H2O2	control	39584	Beta-2-glycoprotein 1 OS=Homo sapiens OX=9606 GN=APOH PE=1 SV=3	APOH	87038.9	102995		1.18333
KVD08_HUMAN	1	1	34.23	1.08987	H2O2	control	13056	Immunoglobulin kappa variable 1D-8 OS=Homo sapiens OX=9606 GN=IGKV1D-8 PE=3 SV=6	IGKV1D-8	91385.1	99598.3		1.08987
TBA1A_HUMAN	1	1	35.07	5.99128	H2O2	control	50788	Tubulin alpha-1A chain OS=Homo sapiens OX=9606 GN=TUBA1A PE=1 SV=1	TUBA1A	16313.2	97737.3		5.99128
HBB_HUMAN	1	1	31.02	1.32305	control	H2O2	16102	Hemoglobin subunit beta OS=Homo sapiens OX=9606 GN=HBB PE=1 SV=2	HBB	116405	87982.7		0.755832
CFAB_HUMAN	2	2	82.06	1.17828	control	H2O2	86847	Complement factor B OS=Homo sapiens OX=9606 GN=CFB PE=1 SV=2	CFB	96714	82080.6		0.848694
NHRF1_HUMAN	1	1	31.16	24.9582	H2O2	control	39130	Na(+)/H(+) exchange regulatory cofactor NHE-RF1 OS=Homo sapiens OX=9606 GN=SLC9A3R1 PE=1 SV=4	NHERF	3273.22	81693.7		24.9582
TAD2B_HUMAN	1	1	33.37	1.02409	H2O2	control	49010	Transcriptional adapter 2-beta OS=Homo sapiens OX=9606 GN=TADA2B PE=1 SV=2	TADA2B	75972.7	77802.7		1.02409
AT5G1_HUMAN	1	1	84.8	3.6759	control	H2O2	14439	ATP synthase F(0) complex subunit C1, mitochondrial OS=Homo sapiens OX=9606 GN=ATP5MC1 PE=1 SV=2	ATP5MC1	271634	73896		0.272042
GELS_HUMAN	1	1	41.28	5.34857	H2O2	control	86043	Gelsolin OS=Homo sapiens OX=9606 GN=GSN PE=1 SV=1	GSN	12899	68991.3		5.34857
PRDX1_HUMAN	1	1	31.04	5.52266	H2O2	control	22324	Peroxiredoxin-1 OS=Homo sapiens OX=9606 GN=PRDX1 PE=1 SV=1	PRDX1	12490.6	68981.2		5.52266
5NTD_HUMAN	1	1	27.66	9.28083	H2O2	control	63898	5'-nucleotidase OS=Homo sapiens OX=9606 GN=NT5E PE=1 SV=1	NT5E	7240.63	67199		9.28083
LDHB_HUMAN	1	1	31.84	17.5023	H2O2	control	36900	L-lactate dehydrogenase B chain OS=Homo sapiens OX=9606 GN=LDHB PE=1 SV=2	LDHB	3662.22	64097.2		17.5023
HEP2_HUMAN	2	2	71.36	1.15642	H2O2	control	57205	Heparin cofactor 2 OS=Homo sapiens OX=9606 GN=SERPIND1 PE=1 SV=3	SERPIND1	53185.5	61504.6		1.15642
XPP3_HUMAN	1	1	32.74	8.61233	H2O2	control	57624	Xaa-Pro aminopeptidase 3 OS=Homo sapiens OX=9606 GN=XPNPEP3 PE=1 SV=1	XPNPEP3	6720.77	57881.5		8.61233
ANT3_HUMAN	1	1	39.17	1.08093	H2O2	control	53025	Antithrombin-III OS=Homo sapiens OX=9606 GN=SERPINC1 PE=1 SV=1	SERPINC1	50908.6	55028.8		1.08093
ALDOA_HUMAN	1	1	44.18	8.4261	H2O2	control	39851	Fructose-bisphosphate aldolase A OS=Homo sapiens OX=9606 GN=ALDOA PE=1 SV=2	ALDOA	5953.57	50165.4		8.4261
CO4A_HUMAN	2	2	80.26	3.15264	H2O2	control	194261	Complement C4-A OS=Homo sapiens OX=9606 GN=C4A PE=1 SV=2	C4A	15505.8	48884.1		3.15264
HV118_HUMAN;HV102_HUMAN	2	2	67.52	1.35428	H2O2	control	12926	Immunoglobulin heavy variable 1-18 OS=Homo sapiens OX=9606 GN=IGHV1-18 PE=3 SV=1	IGHV1-18	33620.4	45531.5		1.35428
ITA3_HUMAN	1	1	29.99	8.31122	H2O2	control	117735	Integrin alpha-3 OS=Homo sapiens OX=9606 GN=ITGA3 PE=1 SV=5	ITGA3	5433.76	45161.2		8.31122
EDIL3_HUMAN	3	3	99.74	1.56805	H2O2	control	55098	EGF-like repeat and discoidin I-like domain-containing protein 3 OS=Homo sapiens OX=9606 GN=EDIL3 PE=1 SV=1	EDIL3	28286.5	44354.6		1.56805
PRDX4_HUMAN	1	1	41.83	21.2742	H2O2	control	30749	Peroxiredoxin-4 OS=Homo sapiens OX=9606 GN=PRDX4 PE=1 SV=1	PRDX4	1802.14	38339.3		21.2742
VTNC_HUMAN	1	1	27.94	1.03689	control	H2O2	55069	Vitronectin OS=Homo sapiens OX=9606 GN=VTN PE=1 SV=1	VTN	32357.8	31206.7		0.964427
KPYM_HUMAN	1	1	38.11	1.17257	control	H2O2	58470	Pyruvate kinase PKM OS=Homo sapiens OX=9606 GN=PKM PE=1 SV=4	PKM	35371.9	30166.1		0.852826
GAPR1_HUMAN	1	1	75.89	1.84865	H2O2	control	17322	Golgi-associated plant pathogenesis-related protein 1 OS=Homo sapiens OX=9606 GN=GLIPR2 PE=1 SV=3	GLIPR2	15854.8	29309.9		1.84865
CHM1B_HUMAN	1	1	39.93	1.2627	H2O2	control	22152	Charged multivesicular body protein 1b OS=Homo sapiens OX=9606 GN=CHMP1B PE=1 SV=1	CHMP1B	18961.8	23942.9		1.2627
LDHA_HUMAN	1	1	31.28	5.985	H2O2	control	36950	L-lactate dehydrogenase A chain OS=Homo sapiens OX=9606 GN=LDHA PE=1 SV=2	LDHA	3873.88	23185.2		5.985
GP1BA_HUMAN	1	1	29.76	2.09728	H2O2	control	72008	Platelet glycoprotein Ib alpha chain OS=Homo sapiens OX=9606 GN=GP1BA PE=1 SV=2	GP1BA	11038.7	23151.1		2.09728
AXA2L_HUMAN	3	3	145.76	12.1444	H2O2	control	38806	Putative annexin A2-like protein OS=Homo sapiens OX=9606 GN=ANXA2P2 PE=5 SV=2	ANXA2P2	1854.83	22525.8		12.1444
IGJ_HUMAN	1	1	62.12	1.89893	H2O2	control	18543	Immunoglobulin J chain OS=Homo sapiens OX=9606 GN=JCHAIN PE=1 SV=4	JCHAIN	9947.29	18889.2		1.89893
DESP_HUMAN	2	2	69.63	1.69122	H2O2	control	334021	Desmoplakin OS=Homo sapiens OX=9606 GN=DSP PE=1 SV=3	DSP	9466.95	16010.7		1.69122
COSA1_HUMAN	1	1	28.66	9.26251	H2O2	control	117440	Collagen alpha-1(XXVIII) chain OS=Homo sapiens OX=9606 GN=COL28A1 PE=2 SV=2	COL28A1	1715.76	15892.2		9.26251
XP32_HUMAN	1	1	27.71	2.70934	H2O2	control	28557	Skin-specific protein 32 OS=Homo sapiens OX=9606 GN=XP32 PE=1 SV=1	XP32	5696.45	15433.6		2.70934
KVD24_HUMAN	1	1	41.95	1.52578	H2O2	control	13128	Probable non-functional immunoglobulin kappa variable 2D-24 OS=Homo sapiens OX=9606 GN=IGKV2D-24 PE=5 SV=1	IGKV2D-24	9595.33	14640.4		1.52578
SORCN_HUMAN	1	1	28.11	2.38024	H2O2	control	21947	Sorcin OS=Homo sapiens OX=9606 GN=SRI PE=1 SV=1	SRI	5436.18	12939.4		2.38024
LV211_HUMAN	2	2	55.59	2.11276	control	H2O2	12807	Immunoglobulin lambda variable 2-11 OS=Homo sapiens OX=9606 GN=IGLV2-11 PE=1 SV=2	IGLV2-11	24502.1	11597.2		0.473315
LV147_HUMAN	1	1	42.95	1.4291	H2O2	control	12447	Immunoglobulin lambda variable 1-47 OS=Homo sapiens OX=9606 GN=IGLV1-47 PE=1 SV=2	IGLV1-47	7817.77	11172.4		1.4291
F10A1_HUMAN	1	1	25.18	702.821	H2O2	control	41477	Hsc70-interacting protein OS=Homo sapiens OX=9606 GN=ST13 PE=1 SV=2	ST13	14.9308	10493.7		702.821
AGRG4_HUMAN	1	1	33.86	18.4956	control	H2O2	335153	Adhesion G-protein coupled receptor G4 OS=Homo sapiens OX=9606 GN=ADGRG4 PE=2 SV=2	ADGRG4	141082	7627.87		0.0540668
APOE_HUMAN	2	2	66.88	1.33556	control	H2O2	36246	Apolipoprotein E OS=Homo sapiens OX=9606 GN=APOE PE=1 SV=1	APOE	9278.66	6947.41		0.748751
COF1_HUMAN	1	1	57.76	11.4591	H2O2	control	18719	Cofilin-1 OS=Homo sapiens OX=9606 GN=CFL1 PE=1 SV=3	CFL1	493.89	5659.54		11.4591
PLAK_HUMAN	3	3	132.86	1.03532	control	H2O2	82434	Junction plakoglobin OS=Homo sapiens OX=9606 GN=JUP PE=1 SV=3	JUP	3460.73	3342.67		0.965884
CHM4B_HUMAN	1	1	89.48	3.50034	H2O2	control	24935	Charged multivesicular body protein 4b OS=Homo sapiens OX=9606 GN=CHMP4B PE=1 SV=1	CHMP4B	863.569	3022.78		3.50034
LV208_HUMAN	1	1	26.07	3.81294	H2O2	control	12488	Immunoglobulin lambda variable 2-8 OS=Homo sapiens OX=9606 GN=IGLV2-8 PE=1 SV=2	IGLV2-8	596.831	2275.68		3.81294
ATPB_HUMAN	1	1	60.61	32.0738	control	H2O2	56525	ATP synthase subunit beta, mitochondrial OS=Homo sapiens OX=9606 GN=ATP5F1B PE=1 SV=3	ATP5F1B	63343.5	1974.93		0.0311781
RS27A_HUMAN	1	1	30.81	1.00272	H2O2	control	18296	Ubiquitin-40S ribosomal protein S27a OS=Homo sapiens OX=9606 GN=RPS27A PE=1 SV=2	RPS27A	1637.2	1641.66		1.00272
CERU_HUMAN	1	1	58.59	43.0998	control	H2O2	122983	Ceruloplasmin OS=Homo sapiens OX=9606 GN=CP PE=1 SV=1	CP	37179.9	862.646		0.023202
CD109_HUMAN	1	1	43.87	5.26164	control	H2O2	162500	CD109 antigen OS=Homo sapiens OX=9606 GN=CD109 PE=1 SV=2	CD109	3930.03	746.922		0.190055
BASP1_HUMAN	1	1	54.5	Infinity	H2O2	control	22680	Brain acid soluble protein 1 OS=Homo sapiens OX=9606 GN=BASP1 PE=1 SV=2	BASP1	1	542.07		542.07
ITAV_HUMAN	1	1	46.89	1.40855	H2O2	control	117048	Integrin alpha-V OS=Homo sapiens OX=9606 GN=ITGAV PE=1 SV=2	ITGAV	125.883	177.313		1.40855
IST1_HUMAN	1	1	40.59	Infinity	H2O2	control	39897	IST1 homolog OS=Homo sapiens OX=9606 GN=IST1 PE=1 SV=1	IST1	1	117.382		117.382
DSG1_HUMAN	1	1	50.68	Infinity	H2O2	control	114702	Desmoglein-1 OS=Homo sapiens OX=9606 GN=DSG1 PE=1 SV=2	DSG1	1	90.8796		90.8796
CYTM1_HUMAN	1	1	37.21	3.03442	control	H2O2	10966	Cysteine-rich and transmembrane domain-containing protein 1 OS=Homo sapiens OX=9606 GN=CYSTM1 PE=1 SV=1	CYSTM1	269.122	88.6896		0.329552
KV401_HUMAN	1	1	29.3	8.48924	control	H2O2	13486	Immunoglobulin kappa variable 4-1 OS=Homo sapiens OX=9606 GN=IGKV4-1 PE=1 SV=1	IGKV4-1	363.869	42.8624		0.117796
PLM_HUMAN	1	1	47.46	Infinity	control	H2O2	10606	Phospholemman OS=Homo sapiens OX=9606 GN=FXYD1 PE=1 SV=2	FXYD1	216.239	1		0.00462451
